# Bacterial composition changes in canine plaque over periodontal disease severity and daily care practices

**DOI:** 10.1101/2023.09.13.557668

**Authors:** Ayano Watanabe, Junichi Okada, Ryo Niwa, Yukiko Inui, Kohei Ito, Yutaka Shimokawa, Miho Kihira

**Author notes:** Correspondence: Miho KIHIRA.

## Abstract

**Background:** Periodontal disease (PD) is a common oral disease in dogs and humans. Dogs have distinctly different oral environments from humans. Although common bacteria are observed in both species, profiling of the causative bacteria for the progression of PD in dogs is limited compared to humans.

**Results:** Our study examined the shifts in the bacterial community within canine plaque as PD intensifies, analyzing plaque samples from 48 dogs at various PD stages. Additionally, we examined the impact of a tooth-brushing regimen using a dental gel on twelve dogs. We revealed a correlation between the age of the dogs and the severity of PD. As PD advanced, we noted a marked increase in *Porphyromonas* abundance, a key pathogenic genus. Conversely, *Conchiformibius* prevalence diminished in higher PD levels. Furthermore, a regimen of two week brushing with a dental gel resulted in a notable decrease in *Porphyromonas* levels and five of the twelve dogs improve severity.

**Conclusions:** Our findings suggest the potential efficacy of daily brushing with dental gels, incorporating compounds proven effective in humans, for managing PD in dogs. This study demonstrates a distinct disease progression in dogs compared to humans, underscoring the need for continued research and innovation in veterinary oral healthcare.
