## Supplementary_Table for "Bacterial composition changes in canine plaque over periodontal disease severity and daily care practices"

### Sheet: Supplementary table 1
Supplementary table 1. A summary of the metrics for each dogs used in profiling of oral microbiome, detailing their age, sex (M for Male, F for Female, CM for Castration Male, and SF for Sterilization Female), breed, and scores for dental plaque, calculus, and gingivitis, as well as their assigned PD group.
age (years)	sex	breed	plaque score	calculus score	gingivitis score	PD group
1	F	BorderCollie	P1	C0	G1	2
4	M	Shiba	P3	C2	G3	3
1	CM	BorderCollie	P1	C1	G1	2
4	SF	MiniatureSchnauzer	P3	C2	G2	2
7	CM	Mix	P2	C2	G1	2
2	SF	ToyPoodle	P1	C1	G0	2
3	SF	Shiba	P1	C1	G0	2
7	SF	MiniatureSchnauzer	P1	C0	G0	1
3	CM	Pomeranian	P2	C2	G3	2
1	M	Chihuahua	P2	C2	G2	2
3	CM	ShetlandSheepdog	P2	C2	G1	2
3	SF	Chihuahua	P1	C1	G1	2
10	CM	NorfolkTerrier	P3	C2	G3	3
8	SF	Chihuahua	P2	C2	G2	2
3	CM	Chihuahua	P2	C2	G2	2
6	CM	Mix	P3	C2	G3	3
9	F	ToyPoodle	P3	C3	G4	3
6	F	ToyPoodle	P4	C4	G4	3
7	M	Chihuahua	P4	C4	G4	3
7	CM	MiniaturePinscher	P0	C0	G0	1
12	SF	pug	P2	C1	G4	2
6	SF	Mix	P2	C2	G3	2
1	SF	Mix	P1	C1	G2	2
11	CM	longcoatChihuahua	P3	C3	G4	3
10	CM	ToyPoodle	P3	C3	G4	3
1	CM	MiniatureDachshund	P1	C1	G1	2
9	M	ToyPoodle	P3	C2	G3	3
6	CM	Shiba	P4	C4	G4	3
7	M	ToyPoodle	P1	C1	G1	2
2	SF	Mix	P4	C4	G4	3
2	SF	Mix	P1	C0	G0	1
10	CM	YorkshireTerrier	P4	C4	G4	3
1	SF	ToyPoodle	P1	C0	G0	1
0	F	ToyPoodle	P1	C0	G0	1
2	CM	ToyPoodle	P1	C1	G1	2
5	SF	Pekingese	P1	C1	G1	2
2	CM	BichonFrise	P1	C0	G0	1
3	CM	Chihuahua	P3	C2	G2	2
4	CM	YorkshireTerrier	P2	C2	G1	2
2	SF	Pomeranian	P1	C1	G1	2
10	CM	Chihuahua	P4	C3	G4	3
8	SF	YorkshireTerrier	P4	C4	G4	3
1	CM	AmericanCockerSpaniel	P1	C0	G0	1
3	CM	MiniatureSchnauzer	P3	C3	G2	3
3	SF	MiniatureSchnauzer	P3	C3	G2	3
3	SF	Mix	P2	C2	G3	2
2	M	ToyPoodle	P1	C1	G1	2
1	M	MiniatureSchnauzer	P1	C1	G1	2

### Sheet: Supplementary table 2
Supplementary table 2. A summary of the metrics of dogs that participated in the Dental gel treatment test. The alphabet in the Sample Name represents owners. The same alphabet indicates the same owner among dogs.
Sample	Treatment	age(Years)	sex	breed	plaque score	calculus score	gingivitis score	group
A-1	pre	4	CM	ShihTzu	P4	C4	G4	3
A-1	post	4	CM	ShihTzu	P2	C2	G2	2
B-1	pre	7	M	ItalianGreyhound	P3	C3	G3	3
B-1	post	7	M	ItalianGreyhound	P2	C3	G1	2
B-2	pre	4	CM	ItalianGreyhound	P3	C3	G2	3
B-2	post	4	CM	ItalianGreyhound	P2	C3	G1	2
C-1	pre	2	F	JackRussellTerrier	P1	C0	G1	2
C-1	post	2	F	JackRussellTerrier	P0	C0	G0	1
D-1	pre	3	F	BorderCollie	P2	C2	G1	2
D-1	post	3	F	BorderCollie	P1	C2	G1	2
E-1	pre	1	M	ToyPoodle	P1	C0	G1	2
E-1	post	1	M	ToyPoodle	P0	C1	G0	1
F-1	pre	1	SF	Japanese spitz	P1	C1	G1	2
F-1	post	1	SF	Japanese spitz	P1	C1	G1	2
G-1	pre	1	CM	Chihuahua	P1	C1	G0	2
G-1	post	1	CM	Chihuahua	P1	C1	G0	2
H-1	pre	0	CM	longcoatChihuahua	P0	C0	G0	1
H-1	post	0	CM	longcoatChihuahua	P0	C0	G0	1
I-1	pre	1	CM	ItalianGreyhound	P1	C1	G1	2
I-1	post	1	CM	ItalianGreyhound	P1	C1	G1	2
J-1	pre	13	CM	Pomeranian	P2	C1	G1	2
J-1	post	13	CM	Pomeranian	P1	C1	G1	2
K-1	pre	0	M	MiniatureDachshund	P0	C0	G0	1
K-1	post	0	M	MiniatureDachshund	P0	C0	G0	1
